# Rescue of blood coagulation Factor VIII exon-16 mis-splicing by antisense oligonucleotides

**DOI:** 10.1101/2023.03.31.535160

**Authors:** Victor Tse, Guillermo Chacaltana, Martin Gutierrez, Nicholas M. Forino, Arcelia G. Jimenez, Hanzhang Tao, Phong H. Do, Catherine Oh, Priyanka Chary, Isabel Quesada, Antonia Hamrick, Sophie Lee, Michael D. Stone, Jeremy R. Sanford

## Abstract

The human *Factor VIII* (*F8*) protein is essential for the blood coagulation cascade and specific *F8* mutations cause the rare bleeding disorder Hemophilia A (HA). Here, we investigated the impact of HA-causing single-nucleotide mutations on *F8* pre-mRNA splicing. We found that 14/97 (∼14.4%) coding sequence mutations tested in our study induced exon skipping. Splicing patterns of 4/11 (∼36.4%) *F8* exons tested were especially sensitive to the presence of common disease-causing mutations. RNA-chemical probing analyses revealed a three-way junction structure at the 3′ end of intron 15 (TWJ-3-15). TWJ-3-15 sequesters the polypyrimidine tract, a key determinant of 3′ splice site strength. Using exon-16 of the *F8* gene as a model, we designed specific antisense oligonucleotides (ASOs) that target TWJ-3-15 and identified three that promote the splicing of *F8* exon-16. Interaction of TWJ-3-15 with ASOs increases accessibility of the polypyrimidine tract and inhibits the binding of hnRNPA1-dependent splicing silencing factors. Moreover, ASOs targeting TWJ-3-15 rescue diverse splicing-sensitive HA-causing mutations, most of which are distal to the 3’ splice site being impacted. The TWJ-3-15 structure and its effect on mRNA splicing provide a model for HA etiology in patients harboring specific *F8* mutations and provide a framework for precision RNA-based HA therapies.
