## Supplemental Table 1 for "Rescue of blood coagulation Factor VIII exon-16 mis-splicing by antisense oligonucleotides"

### Sheet: Sheet1
Supplmental Table 1. Position of mutations, their mechanistic impact on splicing and primer sequences used to clone and mutagenize that splicing reporter constructs.
chrom	position	HGMD_id	dist_from_ss	exon_coor	alt_evidence	HGMD_type	strand	gene	Exon	disease	mutation	mutant_id_position	forward_primer	reverse_primer	mutagenesis_forward_primer	mutagenesis_reverse_primer
chrX	154197818	CM950392	10	chrX:154197605-154197827	Alt-0	DM	-	F8	Exon 7	Haemophilia A	G-A	G160A	GATAGTAGCCCAATGTTCTTG	CCATGAGTCCTACTAATACTC	CAGGTCTGATTGaATGCCACAGGA	TCCTGTGGCATtCAATCAGACCTG
chrX	154197819	CM010843	9	chrX:154197605-154197827	Alt-0	DM	-	F8	Exon 7	Haemophilia A	G-T	G159T	GATAGTAGCCCAATGTTCTTG	CCATGAGTCCTACTAATACTC	CAGGTCTGATTtGATGCCACAGG	CCTGTGGCATCaAATCAGACCTG
chrX	154197612	CM034802	7	chrX:154197605-154197827	Alt-0	DM	-	F8	Exon 7	Haemophilia A	C-T	C366T	GATAGTAGCCCAATGTTCTTG	CCATGAGTCCTACTAATACTC	TCTCTTCCCACtAACATGGTAAT	ATTACCATGTTaGTGGGAAGAGA
chrX	154197777	CM083673	51	chrX:154197605-154197827	Alt-0	DM	-	F8	Exon 7	Haemophilia A	G-C	G201C	GATAGTAGCCCAATGTTCTTG	CCATGAGTCCTACTAATACTC	TGATTGGAATGcGCACCACTCCT	AGGAGTGGTGCgCATTCCAATCA
chrX	154197776	CM081254	52	chrX:154197605-154197827	Alt-0	DM	-	F8	Exon 7	Haemophilia A	G-A	G202A	GATAGTAGCCCAATGTTCTTG	CCATGAGTCCTACTAATACTC	GATTGGAATGGaCACCACTCCTG	CAGGAGTGGTGtCCATTCCAATC
chrX	154197783	CM960546	45	chrX:154197605-154197827	Alt-0	DM	-	F8	Exon 7	Haemophilia A	G-A	G195A	GATAGTAGCCCAATGTTCTTG	CCATGAGTCCTACTAATACTC	GGCATGTGATTaGAATGGGCACC	GGTGCCCATTCtAATCACATGCC
chrX	154197636	CM020414	31	chrX:154197605-154197827	Alt-0	DM	-	F8	Exon 7	Haemophilia A	C-G	C342G	GATAGTAGCCCAATGTTCTTG	CCATGAGTCCTACTAATACTC	CCTTGGACAGTTTCTAgTGTTTTGTCATATC	GATATGACAAAACAcTAGAAACTGTCCAAGG
chrX	154197765	CM020413	63	chrX:154197605-154197827	Alt-0	DM	-	F8	Exon 7	Haemophilia A	G-A	G213A	GATAGTAGCCCAATGTTCTTG	CCATGAGTCCTACTAATACTC	GCACCACTCCTaAAGTGCACTC	GAGTGCACTTtAGGAGTGGTGC
chrX	154197765	CM012937	63	chrX:154197605-154197827	Alt-0	DM	-	F8	Exon 7	Haemophilia A	G-T	G213T	GATAGTAGCCCAATGTTCTTG	CCATGAGTCCTACTAATACTC	CACCACTCCTtAAGTGCACTC	GAGTGCACTTaAGGAGTGGTG
chrX	154197786	CM082647	42	chrX:154197605-154197827	Alt-0	DM	-	F8	Exon 7	Haemophilia A	A-G	A192G	GATAGTAGCCCAATGTTCTTG	CCATGAGTCCTACTAATACTC	CTATTGGCATGTGgTTGGAATGGGC	GCCCATTCCAAcCACATGCCAATAG
chrX	154194292	CM080254	48	chrX:154194244-154194416	Alt-0	DM	-	F8	Exon 9	Haemophilia A	G-A	G257A	GCTGAGCATCAGAGAAGC	GATCATGTCCATTGGAGAC	CAGCATGAATCAaGAATCTTGGGAC	GTCCCAAGATTCtTGATTCATGCTG
chrX	154194387	CM081610	30	chrX:154194244-154194416	Alt-0	DM	-	F8	Exon 9	Haemophilia A	G-A	G162A	GCTGAGCATCAGAGAAGC	GATCATGTCCATTGGAGAC	GAACAATGaCCCTCAGCGG	CCGCTGAGGGtCATTGTTC
chrX	154194364	CM080309	53	chrX:154194244-154194416	Alt-0	DM	-	F8	Exon 9	Haemophilia A	T-A	T185A	GCTGAGCATCAGAGAAGC	GATCATGTCCATTGGAGAC	GGTAGGAAGaACAAAAAAGTCC	GGACTTTTTGTtCTTCCTACC
chrX	154194373	CM031983	44	chrX:154194244-154194416	Alt-0	DM	-	F8	Exon 9	Haemophilia A	G-A	G176A	GCTGAGCATCAGAGAAGC	GATCATGTCCATTGGAGAC	CCTCAGCGGATTaGTAGGAAGTAC	GTACTTCCTACtAATCCGCTGAGG
chrX	154194267	CM990540	23	chrX:154194244-154194416	Alt-0	DM	-	F8	Exon 9	Haemophilia A	G-A	G282A	GCTGAGCATCAGAGAAGC	GATCATGTCCATTGGAGAC	CTTTATGaGGAAGTTGG	CCAACTTCCtCATAAAG
chrX	154194267	CM081255	23	chrX:154194244-154194416	Alt-0	DM	-	F8	Exon 9	Haemophilia A	G-T	G282T	GCTGAGCATCAGAGAAGC	GATCATGTCCATTGGAGAC	CCTTTACTTTATGtGGAAGTTGGAGAC	GTCTCCAACTTCCaCATAAAGTAAAGG
chrX	154194268	CM980684	24	chrX:154194244-154194416	Alt-0	DM	-	F8	Exon 9	Haemophilia A	G-A	G281A	GCTGAGCATCAGAGAAGC	GATCATGTCCATTGGAGAC	CCTTTACTTTATaGGGAAGTTGGAG	CTCCAACTTCCCtATAAAGTAAAGG
chrX	154194294	CM010849	50	chrX:154194244-154194416	Alt-0	DM	-	F8	Exon 9	Haemophilia A	C-G	C255G	GCTGAGCATCAGAGAAGC	GATCATGTCCATTGGAGAC	CAGCATGAATgAGGAATCTTG	CAAGATTCCTcATTCATGCTG
chrX	154194363	CM022346	54	chrX:154194244-154194416	Alt-0	DM	-	F8	Exon 9	Haemophilia A	A-G	A186G	GCTGAGCATCAGAGAAGC	GATCATGTCCATTGGAGAC	GGAAGTgCAAAAAAGTC	GACTTTTTTGcACTTCC
chrX	154194291	CM014184	47	chrX:154194244-154194416	Alt-0	DM	-	F8	Exon 9	Haemophilia A	G-A	G258A	GCTGAGCATCAGAGAAGC	GATCATGTCCATTGGAGAC	GCATGAATCAGaAATCTTGGGAC	GTCCCAAGATTtCTGATTCATGC
chrX	154194396	CM020416	21	chrX:154194244-154194416	Alt-0	DM	-	F8	Exon 9	Haemophilia A	T-C	T153C	GCTGAGCATCAGAGAAGC	GATCATGTCCATTGGAGAC	AAGTCAATATTcGAACAATGGCC	GGCCATTGTTCgAATATTGACTT
chrX	154185296	CM053878	65	chrX:154185231-154185446	Alt-0	DM	-	F8	Exon 11	Haemophilia A	C-G	C362G	CACAGTCAACCGGATAATC	CTGGGAATGAGTACTATAGG	GAGAGATCTAGgTTCAGGACTC	GAGTCCTGAAcCTAGATCTCTC
chrX	154185246	CM080325	15	chrX:154185231-154185446	Alt-0	DM	-	F8	Exon 11	Haemophilia A	C-T	C412T	CACAGTCAACCGGATAATC	CTGGGAATGAGTACTATAGG	GAATCTGTAGATtAAAGAGGAAAC	GTTTCCTCTTTaATCTACAGATTC
chrX	154185303	CM990544	72	chrX:154185231-154185446	Alt-0	DM	-	F8	Exon 11	Haemophilia A	G-C	G355C	CACAGTCAACCGGATAATC	CTGGGAATGAGTACTATAGG	CGTTAATATGGAGAGAcATCTAGCTTCAGG	CCTGAAGCTAGATgTCTCTCCATATTAACG
chrX	154185302	CM910131	71	chrX:154185231-154185446	Alt-0	DM	-	F8	Exon 11	Haemophilia A	A-G	A356G	CACAGTCAACCGGATAATC	CTGGGAATGAGTACTATAGG	CGTTAATATGGAGAGAGgTCTAGCTTCAGG	CCTGAAGCTAGAcCTCTCTCCATATTAACG
chrX	154185302	CM010852	71	chrX:154185231-154185446	Alt-0	DM	-	F8	Exon 11	Haemophilia A	A-C	A356C	CACAGTCAACCGGATAATC	CTGGGAATGAGTACTATAGG	CGTTAATATGGAGAGAGcTCTAGCTTCAGG	CCTGAAGCTAGAgCTCTCTCCATATTAACG
chrX	154185234	CM910132	3	chrX:154185231-154185446	Alt-0	DM	-	F8	Exon 11	Haemophilia A	C-A	C424A	CACAGTCAACCGGATAATC	CTGGGAATGAGTACTATAGG	GATCAAAGAGGAAACaAGgtgagttcttgcc	ggcaagaactcacCTtGTTTCCTCTTTGATC
chrX	154185399	CM031985	48	chrX:154185231-154185446	Alt-0	DM	-	F8	Exon 11	Haemophilia A	A-G	A259G	CACAGTCAACCGGATAATC	CTGGGAATGAGTACTATAGG	GGAGAAATATTCgAATATAAATGG	CCATTTATATTcGAATATTTCTCC
chrX	154185288	CM053244	57	chrX:154185231-154185446	Alt-0	DM	-	F8	Exon 11	Haemophilia A	C-T	C370T	CACAGTCAACCGGATAATC	CTGGGAATGAGTACTATAGG	CTAGCTTCAGGAtTCATTGGCCCTC	GAGGGCCAATGAaTCCTGAAGCTAG
chrX	154176173	CM080302	10	chrX:154175972-154176182	Alt-0	DM	-	F8	Exon 13	Haemophilia A	G-A	G128A	CCTGGGAATAAGATAATGG	GACAGCATGTGAGCTAGTGG	gGCATCAATGaCTATGTTTTTG	CAAAAACATAGtCATTGATGCc
chrX	154176002	CM062659	30	chrX:154175972-154176182	Alt-0	DM	-	F8	Exon 13	Haemophilia A	A-G	A299G	CCTGGGAATAAGATAATGG	GACAGCATGTGAGCTAGTGG	TTCTCAGGAGgAACTGTCTTCATG	CATGAAGACAGTTcCTCCTGAGAA
chrX	154176128	CM930223	55	chrX:154175972-154176182	Alt-0	DM	-	F8	Exon 13	Haemophilia A	T-C	T173C	CCTGGGAATAAGATAATGG	GACAGCATGTGAGCTAGTGG	GTTTGCATGAGGcGGCATACTGG	CCAGTATGCCgCCTCATGCAAAC
chrX	154175976	CM062652	4	chrX:154175972-154176182	Alt-0	DM	-	F8	Exon 13	Haemophilia A	C-T	C325T	CCTGGGAATAAGATAATGG	GACAGCATGTGAGCTAGTGG	GTCGATGGAAAACtCAGgttag	ctaacCTGaGTTTTCCATCGAC
chrX	154176038	CM010854	66	chrX:154175972-154176182	Alt-0	DM	-	F8	Exon 13	Haemophilia A	A-G	A263G	CCTGGGAATAAGATAATGG	GACAGCATGTGAGCTAGTGG	CAAAATGGTCTgTGAAGACACAC	GTGTGTCTTCAcAGACCATTTTG3
chrX	154176121	CM960549	62	chrX:154175972-154176182	Alt-0	DM	-	F8	Exon 13	Haemophilia A	C-G	C180G	CCTGGGAATAAGATAATGG	GACAGCATGTGAGCTAGTGG	GAGGTGGCATAgTGGTACATTCTA	TAGAATGTACCAcTATGCCACCTC
chrX	154176008	CM080322	36	chrX:154175972-154176182	Alt-0	DM	-	F8	Exon 13	Haemophilia A	C-G	C293G	CCTGGGAATAAGATAATGG	GACAGCATGTGAGCTAGTGG	TTCCCATTCTgAGGAGAAACTG	CAGTTTCTCCTcAGAATGGGAA
chrX	154134738	CM021988	44	chrX:154134694-154134848	Alt-0	DM	-	F8	Exon 15	Haemophilia A	T-C	T235C	CAAGGAAGATGAAGTGGT	GGGAATACATTATAGTCAGC	GAACATTTGGGACcCCTGGGGCC	GGCCCCAGGgGTCCCAAATGTTC
chrX	154134733	CM980702	39	chrX:154134694-154134848	Alt-0	DM	-	F8	Exon 15	Haemophilia A	G-A	G240A	CAAGGAAGATGAAGTGGT	GGGAATACATTATAGTCAGC	GGACTCCTGaGGCCATATATAAGAGC	GCTCTTATATATGGCCtCAGGAGTCC
chrX	154134817	CM960559	32	chrX:154134694-154134848	Alt-0	DM	-	F8	Exon 15	Haemophilia A	A-T	A156T	CAAGGAAGATGAAGTGGT	GGGAATACATTATAGTCAGC	CCCTCAGTTCAAGtAAGTTGTTTTCC	GGAAAACAACTTaCTTGAACTGAGGG
chrX	154134817	CM990554	32	chrX:154134694-154134848	Alt-0	DM	-	F8	Exon 15	Haemophilia A	A-C	A156C	CAAGGAAGATGAAGTGGT	GGGAATACATTATAGTCAGC	CCTCAGTTCAAGcAAGTTGTTTTCC	GGAAAACAACTTgCTTGAACTGAGG
chrX	154134732	CM930225	38	chrX:154134694-154134848	Alt-0	DM	-	F8	Exon 15	Haemophilia A	G-A	G241A	CAAGGAAGATGAAGTGGT	GGGAATACATTATAGTCAGC	GGACTCCTGGaGCCATATATAAGAGC	GCTCTTATATATGGCtCCAGGAGTCC
chrX	154134705	CM067380	11	chrX:154134694-154134848	Alt-0	DM	-	F8	Exon 15	Haemophilia A	A-G	A268G	CAAGGAAGATGAAGTGGT	GGGAATACATTATAGTCAGC	GCAGAAGTTGAAGgTAATATCATGG	CCATGATATTAcCTTCAACTTCTGC
chrX	154134756	CM010868	62	chrX:154134694-154134848	Alt-0	DM	-	F8	Exon 15	Haemophilia A	T-C	T217C	CAAGGAAGATGAAGTGGT	GGGAATACATTATAGTCAGC	CCGTGGAGAACcAAATGAACATTTGG	CCAAATGTTCATTTgGTTCTCCACGG
chrX	154134714	CM083663	20	chrX:154134694-154134848	Alt-0	DM	-	F8	Exon 15	Haemophilia A	A-C	A185C	CAAGGAAGATGAAGTGGT	GGGAATACATTATAGTCAGC	CCATATATAAGAGCAGcAGTTGAAGATAATATCATGG	CCATGATATTATCTTCAACTgCTGCTCTTATATATGG
chrX	154134752	HM070055	58	chrX:154134694-154134848	Alt-0	DM	-	F8	Exon 15	Haemophilia A	T-A	T221A	CAAGGAAGATGAAGTGGT	GGGAATACATTATAGTCAGC	GGAGAACTAAAaGAACATTTGG	CCAAATGTTCtTTTAGTTCTCC
chrX	154133110	CM071731	25	chrX:154133085-154133298	Alt-2	DM	-	F8	Exon 16	Haemophilia A	G-T	G352T	GAGTTCTAACAGCATCCATC	CAACCTGCCTCCCACCTTCC	GCAAAGCCTGtGCTTATTTCTC	GAGAAATAAGCaCAGGCTTTGC
chrX	154133111	CM010871	26	chrX:154133085-154133298	Alt-2	DM	-	F8	Exon 16	Haemophilia A	G-A	G351A	GAGTTCTAACAGCATCCATC	CAACCTGCCTCCCACCTTCC	GCAAAGCCTaGGCTTATTTC	GAAATAAGCCtAGGCTTTGC
chrX	154133110	CM054682	25	chrX:154133085-154133298	Alt-2	DM	-	F8	Exon 16	Haemophilia A	G-A	G352A	GAGTTCTAACAGCATCCATC	CAACCTGCCTCCCACCTTCC	GCAAAGCCTGaGCTTATTTCT	AGAAATAAGCtCAGGCTTTGC
chrX	154133114	CM930229	29	chrX:154133085-154133298	Alt-2	DM	-	F8	Exon 16	Haemophilia A	C-T	C348T	GAGTTCTAACAGCATCCATC	CAACCTGCCTCCCACCTTCC	GTTTGACTGCAAAGtCTGGGCTTATTTC	GAAATAAGCCCAGaCTTTGCAGTCAAAC
chrX	154133157	CM080297	72	chrX:154133085-154133298	Alt-2	DM	-	F8	Exon 16	Haemophilia A	C-T	C305T	GAGTTCTAACAGCATCCATC	CAACCTGCCTCCCACCTTCC	CTTTTGGAAAGTGtAACATCATATGGC	GCCATATGATGTTaCACTTTCCAAAAG
chrX	154133292	CM073058	7	chrX:154133085-154133298	Alt-2	DM	-	F8	Exon 16	Haemophilia A	T-C	T170C	GAGTTCTAACAGCATCCATC	CAACCTGCCTCCCACCTTCC	ctacagGTAACTcTCAGAAATCAGGCC	GGCCTGATTTCTGAgAGTTACctgtag
chrX	154133141	CM070098	56	chrX:154133085-154133298	Alt-2	DM	-	F8	Exon 16	Haemophilia A	C-A	C321A	GAGTTCTAACAGCATCCATC	CAACCTGCCTCCCACCTTCC	CATCATATGGCACaCACTAAAGATG	CATCTTTAGTGtGTGCCATATGATG
chrX	154133141	CM057442	56	chrX:154133085-154133298	Alt-2	DM	-	F8	Exon 16	Haemophilia A	C-T	C321T	GAGTTCTAACAGCATCCATC	CAACCTGCCTCCCACCTTCC	GCAACATCATATGGCACtCACTAAAGATGAGTTTGACTGC	CATCTTTAGTGaGTGCCATATGATG
chrX	154133139	CM920262	54	chrX:154133085-154133298	Alt-2	DM	-	F8	Exon 16	Haemophilia A	A-C	A323C	GAGTTCTAACAGCATCCATC	CAACCTGCCTCCCACCTTCC	CATATGGCACCCcCTAAAGATGAG	CTCATCTTTAGgGGGTGCCATATG
chrX	154133136	CM930228	51	chrX:154133085-154133298	Alt-2	DM	-	F8	Exon 16	Haemophilia A	A-T	A326T	GAGTTCTAACAGCATCCATC	CAACCTGCCTCCCACCTTCC	GGCACCCACTtAAGATGAGTTTGACTGC	GCAGTCAAACTCATCTTaAGTGGGTGCC
chrX	154133283	CM990555	16	chrX:154133085-154133298	Alt-2	DM	-	F8	Exon 16	Haemophilia A	C-T	C179T	GAGTTCTAACAGCATCCATC	CAACCTGCCTCCCACCTTCC	GGTAACTTTCAGAAATtAGGCCTCTCG	CGAGAGGCCTaATTTCTGAAAGTTACC
chrX	154133129	CM083665	44	chrX:154133085-154133298	Alt-2	DM	-	F8	Exon 16	Haemophilia A	A-T	A333T	GAGTTCTAACAGCATCCATC	CAACCTGCCTCCCACCTTCC	CCACTAAAGATGtGTTTGACTGCAAAGC	GCTTTGCAGTCAAACaCATCTTTAGTGG
chrX	154133129	CM055203	44	chrX:154133085-154133298	Alt-2	DM	-	F8	Exon 16	Haemophilia A	A-C	A333C	GAGTTCTAACAGCATCCATC	CAACCTGCCTCCCACCTTCC	CCACTAAAGATGcGTTTGACTGCAAAGC	GCTTTGCAGTCAAACgCATCTTTAGTGG
chrX	154133267	CM990556	32	chrX:154133085-154133298	Alt-2	DM	-	F8	Exon 16	Haemophilia A	A-G	A195G	GAGTTCTAACAGCATCCATC	CAACCTGCCTCCCACCTTCC	CGTCCCTgTTCCTTCTATTCTAGC	GCTAGAATAGAAGGAAcAGGGACG
chrX	154133129	CM020126	44	chrX:154133085-154133298	Alt-2	DM	-	F8	Exon 16	Haemophilia A	A-G	A333G	GAGTTCTAACAGCATCCATC	CAACCTGCCTCCCACCTTCC	CCACTAAAGATGgGTTTGACTGC	GCAGTCAAACcCATCTTTAGTGG
chrX	154133104	CM980704	19	chrX:154133085-154133298	Alt-2	DM	-	F8	Exon 16	Haemophilia A	T-G	T358G	GAGTTCTAACAGCATCCATC	CAACCTGCCTCCCACCTTCC	CCTGGGCTTAgTTCTCTGATG	CATCAGAGAAcTAAGCCCAGG
chrX	154132620	CM020276	50	chrX:154132570-154132799	Alt-0	DM	-	F8	Exon 17	Haemophilia A	C-A	C462A	GCAGGTGTCTATTGTGCTGACC	GAGGATTCCACTCCCACAG	GCAGGGCTCCCTGaAATATCCAGATGG	CCATCTGGATATTtCAGGGAGCCCTGC
chrX	154132771	CM010872	29	chrX:154132570-154132799	Alt-0	DM	-	F8	Exon 17	Haemophilia A	G-A	G311A	GCAGGTGTCTATTGTGCTGACC	GAGGATTCCACTCCCACAG	GGCCTGATTGaACCCCTTCTGG	CCAGAAGGGGTtCAATCAGGCC
chrX	154132780	CM020428	20	chrX:154132570-154132799	Alt-0	DM	-	F8	Exon 17	Haemophilia A	G-A	G302A	GCAGGTGTCTATTGTGCTGACC	GAGGATTCCACTCCCACAG	GATGTGCACTCAGaCCTGATTGGACCCC	GGGGTCCAATCAGGtCTGAGTGCACATC
chrX	154132783	CM057070	17	chrX:154132570-154132799	Alt-0	DM	-	F8	Exon 17	Haemophilia A	C-T	C299T	GCAGGTGTCTATTGTGCTGACC	GAGGATTCCACTCCCACAG	gGAAAAAGATGTGCACTtAGGCCTGATTGG	CCAATCAGGCCTAaGTGCACATCTTTTTCc
chrX	154132243	CM010875	63	chrX:154132180-154132363	Alt-0	DM	-	F8	Exon 18	Haemophilia A	G-A	G301A	CACTGTGAAATGCAGATTGC	CTTTGGATGACTACTGGTGC	CTATTCATTTCAGTGaACATGTGTTCACTGT	ACAGTGAACACATGTtCACTGAAATGAATAG
chrX	154132354	CM080303	10	chrX:154132180-154132363	Alt-0	DM	-	F8	Exon 18	Haemophilia A	G-A	G190A	CACTGTGAAATGCAGATTGC	CTTTGGATGACTACTGGTGC	gCAATCAATGaCTACATAATGG	CCATTATGTAGtCATTGATTGc
chrX	154133272	CM076178	7.28571	chrX:154132180-154132364	Alt-0	DM	-	F8	Exon 18	Haemophilia A	T-A	T246A	CACTGTGAAATGCAGATTGC	CTTTGGATGACTACTGGTGC	GGATCAAAGGATTCGAaGGTATCTGCTCAGC	GCTGAGCAGATACCTtCGAATCCTTTGATCC
chrX	154132357	CM083805	7	chrX:154132180-154132363	Alt-0	DM	-	F8	Exon 18	Haemophilia A	A-T	A187T	CACTGTGAAATGCAGATTGC	CTTTGGATGACTACTGGTGC	ccagCAATCAtTGGCTACATAATGG	CCATTATGTAGCCAaTGATTGctgg
chrX	154132326	CM960563	38	chrX:154132180-154132363	Alt-0	DM	-	F8	Exon 18	Haemophilia A	A-T	A218T	CACTGTGAAATGCAGATTGC	CTTTGGATGACTACTGGTGC	CCTGGCTTtGTAATGGC	GCCATTACaAAGCCAGG
chrX	154132358	CM900095	6	chrX:154132180-154132363	Alt-0	DM	-	F8	Exon 18	Haemophilia A	A-G	A186G	CACTGTGAAATGCAGATTGC	CTTTGGATGACTACTGGTGC	ccagCAATCgATGGCTACATAATG	CATTATGTAGCCATcGATTGctgg
chrX	154132226	CM930233	46	chrX:154132180-154132363	Alt-0	DM	-	F8	Exon 18	Haemophilia A	C-T	C318T	CACTGTGAAATGCAGATTGC	CTTTGGATGACTACTGGTGC	GTTCACTGTAtGAAAAAAAGA	TCTTTTTTTCaTACAGTGAAC
chrX	154132300	CM900096	64	chrX:154132180-154132363	Alt-0	DM	-	F8	Exon 18	Haemophilia A	G-A	G244A	CACTGTGAAATGCAGATTGC	CTTTGGATGACTACTGGTGC	CAAAGGATTCaATGGTATCTGC	GCAGATACCATtGAATCCTTTG
chrX	1.54132e+08	CM080303	52.8571	chrX:154132180-154132363	Alt-0	DM	-	F8	Exon 18	Haemophilia A	G-A	G247A	CACTGTGAAATGCAGATTGC	CTTTGGATGACTACTGGTGC	gCAATCAATGaCTACATAATGG	CCATTATGTAGtCATTGATTGc
chrX	154124467	CM980713	41	chrX:154124351-154124507	Alt-0	DM	-	F8	Exon 22	Haemophilia A	C-A	C271A	GAAGCAGGCTGGGAACTC	GGATATCCATAAGCAAGC	CGGCATCAAGAaCCAGGGTGCCC	GGGCACCCTGGtTCTTGATGCCG
chrX	154124504	CM014188	4	chrX:154124351-154124507	Alt-0	DM	-	F8	Exon 22	Haemophilia A	G-T	G234T	GAAGCAGGCTGGGAACTC	GGATATCCATAAGCAAGC	TTGGTAGGTGtATCTGTTGGC	GCCAACAGATaCACCTACCAA
chrX	154124396	CM010881	45	chrX:154124351-154124507	Alt-0	DM	-	F8	Exon 22	Haemophilia A	A-T	A342T	GAAGCAGGCTGGGAACTC	GGATATCCATAAGCAAGC	GTCTTGATGGGtAGAAGTGGCAG	CTGCCACTTCTaCCCATCAAGAC
chrX	154124354	CM081246	3	chrX:154124351-154124507	Alt-0	DM	-	F8	Exon 22	Haemophilia A	A-G	A384G	GAAGCAGGCTGGGAACTC	GGATATCCATAAGCAAGC	CTGGAACCTTAgTGgtatgtaat	attacatacCAcTAAGGTTCCAG
chrX	154124387	CM015873	36	chrX:154124351-154124507	Alt-0	DM	-	F8	Exon 22	Haemophilia A	C-T	C351T	GAAGCAGGCTGGGAACTC	GGATATCCATAAGCAAGC	GGAAGAAGTGGtAGACTTATCGA	TCGATAAGTCTaCCACTTCTTCC
chrX	154124407	CM080256	56	chrX:154124351-154124507	Alt-0	DM	-	F8	Exon 22	Haemophilia A	G-C	G331C	GAAGCAGGCTGGGAACTC	GGATATCCATAAGCAAGC	CATCATGTATAcTCTTGATGGGA	TCCCATCAAGAgTATACATGATG
chrX	154124388	CM003422	37	chrX:154124351-154124507	Alt-0	DM	-	F8	Exon 22	Haemophilia A	G-A	G350A	GAAGCAGGCTGGGAACTC	GGATATCCATAAGCAAGC	GGGAAGAAGTGaCAGACTTATCG	CGATAAGTCTGtCACTTCTTCCC
chrX	154124410	CM930235	59	chrX:154124351-154124507	Alt-0	DM	-	F8	Exon 22	Haemophilia A	A-G	A328G	GAAGCAGGCTGGGAACTC	GGATATCCATAAGCAAGC	GTTTATCATCATGTgTAGTCTTGATGGGA	TCCCATCAAGACTAcACATGATGATAAAC
chrX	154124471	CM080261	37	chrX:154124351-154124507	Alt-0	DM	-	F8	Exon 22	Haemophilia A	A-T	A267T	GAAGCAGGCTGGGAACTC	GGATATCCATAAGCAAGC	GATTATTCACGGCATCtAGACCCAGGGTGCCC	GGGCACCCTGGGTCTaGATGCCGTGAATAATC
chrX	154090031	CM034811	39	chrX:154089992-154090141	Alt-0	DM	-	F8	Exon 24	Haemophilia A	C-T	C207T	TGATGACAGTAGCCCTAG	GCCTGTGTGGTTGTCTGC	CAAAAGCTCGAtTTCACCTCCAAG	CTTGGAGGTGAAaTCGAGCTTTTG
chrX	154090030	CM025248	38	chrX:154089992-154090141	Alt-0	DM	-	F8	Exon 24	Haemophilia A	T-C	T208C	TGATGACAGTAGCCCTAG	GCCTGTGTGGTTGTCTGC	CAAAAGCTCGACcTCACCTCCAAG	CTTGGAGGTGAgGTCGAGCTTTTG
chrX	154090022	CM055191	30	chrX:154089992-154090141	Alt-0	DM	-	F8	Exon 24	Haemophilia A	C-T	C216T	TGATGACAGTAGCCCTAG	GCCTGTGTGGTTGTCTGC	GACTTCACCTCtAAGGGAGGAG	CTCCTCCCTTaGAGGTGAAGTC
chrX	154090020	CS011041	28	chrX:154089992-154090141	Alt-0	DM	-	F8	Exon 24	Haemophilia A	A-G	A218G	TGATGACAGTAGCCCTAG	GCCTGTGTGGTTGTCTGC	TTCACCTCCAgGGGAGGAGTAA	TTACTCCTCCCcTGGAGGTGAA
chrX	154090126	CM057071	16	chrX:154089992-154090141	Alt-0	DM	-	F8	Exon 24	Haemophilia A	T-A	T112A	TGATGACAGTAGCCCTAG	GCCTGTGTGGTTGTCTGC	CAGCATGCCATaGGGAATGGAGA	TCTCCATTCCCtATGGCATGCTG
chrX	154090124	CM025252	18	chrX:154089992-154090141	Alt-0	DM	-	F8	Exon 24	Haemophilia A	G-A	G114A	TGATGACAGTAGCCCTAG	GCCTGTGTGGTTGTCTGC	AGCATGCCATTGaGAATGGAGAGT	ACTCTCCATTCtCAATGGCATGCT
chrX	154090093	CM074781	49	chrX:154089992-154090141	Alt-0	DM	-	F8	Exon 24	Haemophilia A	A-C	A145C	TGATGACAGTAGCCCTAG	GCCTGTGTGGTTGTCTGC	ATCAGATGCACcGATTACTGCTTC	GAAGCAGTAATCcGTGCATCTGAT
chrX	154090093	CM055190	49	chrX:154089992-154090141	Alt-0	DM	-	F8	Exon 24	Haemophilia A	A-G	A145G	TGATGACAGTAGCCCTAG	GCCTGTGTGGTTGTCTGC	ATCAGATGCACgGATTACTGCTT	AAGCAGTAATCcGTGCATCTGAT
chrX	154090116	CM002004	26	chrX:154089992-154090141	Alt-0	DM	-	F8	Exon 24	Haemophilia A	G-T	G122T	TGATGACAGTAGCCCTAG	GCCTGTGTGGTTGTCTGC	TTGGGAATGGAtAGTAAAGCAAT	ATTGCTTTACTaTCCATTCCCAA
chrX	154088737	CM980720	31	chrX:154088706-154088883	Alt-0	DM	-	F8	Exon 25	Haemophilia A	G-A	G232A	GCTGTGGTATGGTTAAGAG	GTGTTCTCTCAGAATGCC	GCCATCAGTGaACTCTCTTTTTTC	GAAAAAAGAGAGTtCACTGATGGC
chrX	154088750	CM081252	44	chrX:154088706-154088883	Alt-0	DM	-	F8	Exon 25	Haemophilia A	A-G	A219G	GCTGTGGTATGGTTAAGAG	GTGTTCTCTCAGAATGCC	CAGCAGTCAAGgTGGCCATCAG	CTGATGGCCAcCTTGACTGCTG
chrX	154088847	CM083659	37	chrX:154088706-154088883	Alt-0	DM	-	F8	Exon 25	Haemophilia A	C-T	C122T	GCTGTGGTATGGTTAAGAG	GTGTTCTCTCAGAATGCC	CAAGTGGACTTCtAGAAGACAATG	CATTGTCTTCTaGAAGTCCACTTG
chrX	154088859	CM057446	25	chrX:154088706-154088883	Alt-0	DM	-	F8	Exon 25	Haemophilia A	C-T	C110T	GCTGTGGTATGGTTAAGAG	GTGTTCTCTCAGAATGCC	CAAAAGAGTGGCTGtAAGTGGACTTC	GAAGTCCACTTaCAGCCACTCTTTTG
chrX	154088831	CM080310	53	chrX:154088706-154088883	Alt-0	DM	-	F8	Exon 25	Haemophilia A	T-A	T138A	GCTGTGGTATGGTTAAGAG	GTGTTCTCTCAGAATGCC	GACAATGAAAGaCACAGGAGTAAC	GTTACTCCTGTGtCTTTCATTGTC
