## Supplemental Table 2 for "Rescue of blood coagulation Factor VIII exon-16 mis-splicing by antisense oligonucleotides"

### Sheet: F8 Exon 16 ASOs (NO OVLP)
Supplmental Table 2. Antisense oligonucleotide sequences and modifications.
Compound Name	Backbone Modification Type	2' Sugar Modification Type	Oligo Length	ASO Sequence (5' -> 3'); F8 Exon 16 WT as Template	IDT Formatted ASO Sequence
F8Ex16_NoOvlp_ASO 1	Phosphorothioate	2'-O-Methoxyethyl (2'-MOE)	18	caacctgcctcccacctt	/52MOErC/*/i2MOErA/*/i2MOErA/*/i2MOErC/*/i2MOErC/*/i2MOErT/*/i2MOErG/*/i2MOErC/*/i2MOErC/*/i2MOErT/*/i2MOErC/*/i2MOErC/*/i2MOErC/*/i2MOErA/*/i2MOErC/*/i2MOErC/*/i2MOErT/*/32MOErT/
F8Ex16_NoOvlp_ASO 2	Phosphorothioate	2'-O-Methoxyethyl (2'-MOE)	18	ccaaaaatataatccatc	/52MOErC/*/i2MOErC/*/i2MOErA/*/i2MOErA/*/i2MOErA/*/i2MOErA/*/i2MOErA/*/i2MOErT/*/i2MOErA/*/i2MOErT/*/i2MOErA/*/i2MOErA/*/i2MOErT/*/i2MOErC/*/i2MOErC/*/i2MOErA/*/i2MOErT/*/32MOErC/
F8Ex16_NoOvlp_ASO 3	Phosphorothioate	2'-O-Methoxyethyl (2'-MOE)	18	ctcttcagtagattccag	/52MOErC/*/i2MOErT/*/i2MOErC/*/i2MOErT/*/i2MOErT/*/i2MOErC/*/i2MOErA/*/i2MOErG/*/i2MOErT/*/i2MOErA/*/i2MOErG/*/i2MOErA/*/i2MOErT/*/i2MOErT/*/i2MOErC/*/i2MOErC/*/i2MOErA/*/32MOErG/
F8Ex16_NoOvlp_ASO 4	Phosphorothioate	2'-O-Methoxyethyl (2'-MOE)	18	aatgacatttctaaaaca	/52MOErA/*/i2MOErA/*/i2MOErT/*/i2MOErG/*/i2MOErA/*/i2MOErC/*/i2MOErA/*/i2MOErT/*/i2MOErT/*/i2MOErT/*/i2MOErC/*/i2MOErT/*/i2MOErA/*/i2MOErA/*/i2MOErA/*/i2MOErA/*/i2MOErC/*/32MOErA/
F8Ex16_NoOvlp_ASO 5	Phosphorothioate	2'-O-Methoxyethyl (2'-MOE)	18	caaatataatgatcaact	/52MOErC/*/i2MOErA/*/i2MOErA/*/i2MOErA/*/i2MOErT/*/i2MOErA/*/i2MOErT/*/i2MOErA/*/i2MOErA/*/i2MOErT/*/i2MOErG/*/i2MOErA/*/i2MOErT/*/i2MOErC/*/i2MOErA/*/i2MOErA/*/i2MOErC/*/32MOErT/
F8Ex16_NoOvlp_ASO 6	Phosphorothioate	2'-O-Methoxyethyl (2'-MOE)	18	ctcctatttaaagcttct	/52MOErC/*/i2MOErT/*/i2MOErC/*/i2MOErC/*/i2MOErT/*/i2MOErA/*/i2MOErT/*/i2MOErT/*/i2MOErT/*/i2MOErA/*/i2MOErA/*/i2MOErA/*/i2MOErG/*/i2MOErC/*/i2MOErT/*/i2MOErT/*/i2MOErC/*/32MOErT/
F8Ex16_NoOvlp_ASO 7	Phosphorothioate	2'-O-Methoxyethyl (2'-MOE)	18	tattgcacgtaggataaa	/52MOErT/*/i2MOErA/*/i2MOErT/*/i2MOErT/*/i2MOErG/*/i2MOErC/*/i2MOErA/*/i2MOErC/*/i2MOErG/*/i2MOErT/*/i2MOErA/*/i2MOErG/*/i2MOErG/*/i2MOErA/*/i2MOErT/*/i2MOErA/*/i2MOErA/*/32MOErA/
F8Ex16_NoOvlp_ASO 8	Phosphorothioate	2'-O-Methoxyethyl (2'-MOE)	18	tatcaaaattcttagtac	/52MOErT/*/i2MOErA/*/i2MOErT/*/i2MOErC/*/i2MOErA/*/i2MOErA/*/i2MOErA/*/i2MOErA/*/i2MOErT/*/i2MOErT/*/i2MOErC/*/i2MOErT/*/i2MOErT/*/i2MOErA/*/i2MOErG/*/i2MOErT/*/i2MOErA/*/32MOErC/
F8Ex16_NoOvlp_ASO 9	Phosphorothioate	2'-O-Methoxyethyl (2'-MOE)	18	acaaagaccatttctttt	/52MOErA/*/i2MOErC/*/i2MOErA/*/i2MOErA/*/i2MOErA/*/i2MOErG/*/i2MOErA/*/i2MOErC/*/i2MOErC/*/i2MOErA/*/i2MOErT/*/i2MOErT/*/i2MOErT/*/i2MOErC/*/i2MOErT/*/i2MOErT/*/i2MOErT/*/32MOErT/
F8Ex16_NoOvlp_ASO 10	Phosphorothioate	2'-O-Methoxyethyl (2'-MOE)	18	aaaccaaaaagtggtcag	/52MOErA/*/i2MOErA/*/i2MOErA/*/i2MOErC/*/i2MOErC/*/i2MOErA/*/i2MOErA/*/i2MOErA/*/i2MOErA/*/i2MOErA/*/i2MOErG/*/i2MOErT/*/i2MOErG/*/i2MOErG/*/i2MOErT/*/i2MOErC/*/i2MOErA/*/32MOErG/
F8Ex16_NoOvlp_ASO 11	Phosphorothioate	2'-O-Methoxyethyl (2'-MOE)	18	cacaatagacacctgctt	/52MOErC/*/i2MOErA/*/i2MOErC/*/i2MOErA/*/i2MOErA/*/i2MOErT/*/i2MOErA/*/i2MOErG/*/i2MOErA/*/i2MOErC/*/i2MOErA/*/i2MOErC/*/i2MOErC/*/i2MOErT/*/i2MOErG/*/i2MOErC/*/i2MOErT/*/32MOErT/
F8Ex16_NoOvlp_ASO 12	Phosphorothioate	2'-O-Methoxyethyl (2'-MOE)	18	acCAGGTCAACATCAGAG	/52MOErA/*/i2MOErC/*/i2MOErC/*/i2MOErA/*/i2MOErG/*/i2MOErG/*/i2MOErT/*/i2MOErC/*/i2MOErA/*/i2MOErA/*/i2MOErC/*/i2MOErA/*/i2MOErT/*/i2MOErC/*/i2MOErA/*/i2MOErG/*/i2MOErA/*/32MOErG/
F8Ex16_NoOvlp_ASO 13	Phosphorothioate	2'-O-Methoxyethyl (2'-MOE)	18	AAATAAGCCCAGGCTTTG	/52MOErA/*/i2MOErA/*/i2MOErA/*/i2MOErT/*/i2MOErA/*/i2MOErA/*/i2MOErG/*/i2MOErC/*/i2MOErC/*/i2MOErC/*/i2MOErA/*/i2MOErG/*/i2MOErG/*/i2MOErC/*/i2MOErT/*/i2MOErT/*/i2MOErT/*/32MOErG/
F8Ex16_NoOvlp_ASO 14	Phosphorothioate	2'-O-Methoxyethyl (2'-MOE)	18	CAGTCAAACTCATCTTTA	/52MOErC/*/i2MOErA/*/i2MOErG/*/i2MOErT/*/i2MOErC/*/i2MOErA/*/i2MOErA/*/i2MOErA/*/i2MOErC/*/i2MOErT/*/i2MOErC/*/i2MOErA/*/i2MOErT/*/i2MOErC/*/i2MOErT/*/i2MOErT/*/i2MOErT/*/32MOErA/
F8Ex16_NoOvlp_ASO 15	Phosphorothioate	2'-O-Methoxyethyl (2'-MOE)	18	GTGGGTGCCATATGATGT	/52MOErG/*/i2MOErT/*/i2MOErG/*/i2MOErG/*/i2MOErG/*/i2MOErT/*/i2MOErG/*/i2MOErC/*/i2MOErC/*/i2MOErA/*/i2MOErT/*/i2MOErA/*/i2MOErT/*/i2MOErG/*/i2MOErA/*/i2MOErT/*/i2MOErG/*/32MOErT/
F8Ex16_NoOvlp_ASO 16	Phosphorothioate	2'-O-Methoxyethyl (2'-MOE)	18	TGCACTTTCCAAAAGTAA	/52MOErT/*/i2MOErG/*/i2MOErC/*/i2MOErA/*/i2MOErC/*/i2MOErT/*/i2MOErT/*/i2MOErT/*/i2MOErC/*/i2MOErC/*/i2MOErA/*/i2MOErA/*/i2MOErA/*/i2MOErA/*/i2MOErG/*/i2MOErT/*/i2MOErA/*/32MOErA/
F8Ex16_NoOvlp_ASO 17	Phosphorothioate	2'-O-Methoxyethyl (2'-MOE)	18	GTTTTGGTTTCATTAGGC	/52MOErG/*/i2MOErT/*/i2MOErT/*/i2MOErT/*/i2MOErT/*/i2MOErG/*/i2MOErG/*/i2MOErT/*/i2MOErT/*/i2MOErT/*/i2MOErC/*/i2MOErA/*/i2MOErT/*/i2MOErT/*/i2MOErA/*/i2MOErG/*/i2MOErG/*/32MOErC/
F8Ex16_NoOvlp_ASO 18	Phosphorothioate	2'-O-Methoxyethyl (2'-MOE)	18	TTGACAAAGTTTTTTCTA	/52MOErT/*/i2MOErT/*/i2MOErG/*/i2MOErA/*/i2MOErC/*/i2MOErA/*/i2MOErA/*/i2MOErA/*/i2MOErG/*/i2MOErT/*/i2MOErT/*/i2MOErT/*/i2MOErT/*/i2MOErT/*/i2MOErT/*/i2MOErC/*/i2MOErT/*/32MOErA/
F8Ex16_NoOvlp_ASO 19	Phosphorothioate	2'-O-Methoxyethyl (2'-MOE)	18	GGTTCTGCTCCTTGCCTC	/52MOErG/*/i2MOErG/*/i2MOErT/*/i2MOErT/*/i2MOErC/*/i2MOErT/*/i2MOErG/*/i2MOErC/*/i2MOErT/*/i2MOErC/*/i2MOErC/*/i2MOErT/*/i2MOErT/*/i2MOErG/*/i2MOErC/*/i2MOErC/*/i2MOErT/*/32MOErC/
F8Ex16_NoOvlp_ASO 20	Phosphorothioate	2'-O-Methoxyethyl (2'-MOE)	18	TGATCTTCCTCATAAGAA	/52MOErT/*/i2MOErG/*/i2MOErA/*/i2MOErT/*/i2MOErC/*/i2MOErT/*/i2MOErT/*/i2MOErC/*/i2MOErC/*/i2MOErT/*/i2MOErC/*/i2MOErA/*/i2MOErT/*/i2MOErA/*/i2MOErA/*/i2MOErG/*/i2MOErA/*/32MOErA/
F8Ex16_NoOvlp_ASO 21	Phosphorothioate	2'-O-Methoxyethyl (2'-MOE)	18	ATAAGGCTAGAATAGAAG	/52MOErA/*/i2MOErT/*/i2MOErA/*/i2MOErA/*/i2MOErG/*/i2MOErG/*/i2MOErC/*/i2MOErT/*/i2MOErA/*/i2MOErG/*/i2MOErA/*/i2MOErA/*/i2MOErT/*/i2MOErA/*/i2MOErG/*/i2MOErA/*/i2MOErA/*/32MOErG/
F8Ex16_NoOvlp_ASO 22	Phosphorothioate	2'-O-Methoxyethyl (2'-MOE)	18	GAATAGGGACGAGAGGCC	/52MOErG/*/i2MOErA/*/i2MOErA/*/i2MOErT/*/i2MOErA/*/i2MOErG/*/i2MOErG/*/i2MOErG/*/i2MOErA/*/i2MOErC/*/i2MOErG/*/i2MOErA/*/i2MOErG/*/i2MOErA/*/i2MOErG/*/i2MOErG/*/i2MOErC/*/32MOErC/
F8Ex16_NoOvlp_ASO 23	Phosphorothioate	2'-O-Methoxyethyl (2'-MOE)	18	TGATTTCTGAAAGTTACc	/52MOErT/*/i2MOErG/*/i2MOErA/*/i2MOErT/*/i2MOErT/*/i2MOErT/*/i2MOErC/*/i2MOErT/*/i2MOErG/*/i2MOErA/*/i2MOErA/*/i2MOErA/*/i2MOErG/*/i2MOErT/*/i2MOErT/*/i2MOErA/*/i2MOErC/*/32MOErC/
F8Ex16_NoOvlp_ASO 24	Phosphorothioate	2'-O-Methoxyethyl (2'-MOE)	18	tgtagaacaataacgaca	/52MOErT/*/i2MOErG/*/i2MOErT/*/i2MOErA/*/i2MOErG/*/i2MOErA/*/i2MOErA/*/i2MOErC/*/i2MOErA/*/i2MOErA/*/i2MOErT/*/i2MOErA/*/i2MOErA/*/i2MOErC/*/i2MOErG/*/i2MOErA/*/i2MOErC/*/32MOErA/
F8Ex16_NoOvlp_ASO 25	Phosphorothioate	2'-O-Methoxyethyl (2'-MOE)	18	aaaaaaaaaaagcaagaa	/52MOErA/*/i2MOErA/*/i2MOErA/*/i2MOErA/*/i2MOErA/*/i2MOErA/*/i2MOErA/*/i2MOErA/*/i2MOErA/*/i2MOErA/*/i2MOErA/*/i2MOErG/*/i2MOErC/*/i2MOErA/*/i2MOErA/*/i2MOErG/*/i2MOErA/*/32MOErA/
F8Ex16_NoOvlp_ASO 26	Phosphorothioate	2'-O-Methoxyethyl (2'-MOE)	18	taatcttctaggatctta	/52MOErT/*/i2MOErA/*/i2MOErA/*/i2MOErT/*/i2MOErC/*/i2MOErT/*/i2MOErT/*/i2MOErC/*/i2MOErT/*/i2MOErA/*/i2MOErG/*/i2MOErG/*/i2MOErA/*/i2MOErT/*/i2MOErC/*/i2MOErT/*/i2MOErT/*/32MOErA/
F8Ex16_NoOvlp_ASO 27	Phosphorothioate	2'-O-Methoxyethyl (2'-MOE)	18	aggtccttagggtttaca	/52MOErA/*/i2MOErG/*/i2MOErG/*/i2MOErT/*/i2MOErC/*/i2MOErC/*/i2MOErT/*/i2MOErT/*/i2MOErA/*/i2MOErG/*/i2MOErG/*/i2MOErG/*/i2MOErT/*/i2MOErT/*/i2MOErT/*/i2MOErA/*/i2MOErC/*/32MOErA/
F8Ex16_NoOvlp_ASO 28	Phosphorothioate	2'-O-Methoxyethyl (2'-MOE)	18	tccctaaaagaaatacct	/52MOErT/*/i2MOErC/*/i2MOErC/*/i2MOErC/*/i2MOErT/*/i2MOErA/*/i2MOErA/*/i2MOErA/*/i2MOErA/*/i2MOErG/*/i2MOErA/*/i2MOErA/*/i2MOErA/*/i2MOErT/*/i2MOErA/*/i2MOErC/*/i2MOErC/*/32MOErT/
F8Ex16_NoOvlp_ASO 29	Phosphorothioate	2'-O-Methoxyethyl (2'-MOE)	18	gtcttttggtctttatca	/52MOErG/*/i2MOErT/*/i2MOErC/*/i2MOErT/*/i2MOErT/*/i2MOErT/*/i2MOErT/*/i2MOErG/*/i2MOErG/*/i2MOErT/*/i2MOErC/*/i2MOErT/*/i2MOErT/*/i2MOErT/*/i2MOErA/*/i2MOErT/*/i2MOErC/*/32MOErA/
F8Ex16_NoOvlp_ASO 30	Phosphorothioate	2'-O-Methoxyethyl (2'-MOE)	18	aagtttttaataccctgg	/52MOErA/*/i2MOErA/*/i2MOErG/*/i2MOErT/*/i2MOErT/*/i2MOErT/*/i2MOErT/*/i2MOErT/*/i2MOErA/*/i2MOErA/*/i2MOErT/*/i2MOErA/*/i2MOErC/*/i2MOErC/*/i2MOErC/*/i2MOErT/*/i2MOErG/*/32MOErG/
F8Ex16_NoOvlp_ASO 31	Phosphorothioate	2'-O-Methoxyethyl (2'-MOE)	18	aagaagtggtacagaaga	/52MOErA/*/i2MOErA/*/i2MOErG/*/i2MOErA/*/i2MOErA/*/i2MOErG/*/i2MOErT/*/i2MOErG/*/i2MOErG/*/i2MOErT/*/i2MOErA/*/i2MOErC/*/i2MOErA/*/i2MOErG/*/i2MOErA/*/i2MOErA/*/i2MOErG/*/32MOErA/
F8Ex16_NoOvlp_ASO 32	Phosphorothioate	2'-O-Methoxyethyl (2'-MOE)	18	tggatgctgttagaactc	/52MOErT/*/i2MOErG/*/i2MOErG/*/i2MOErA/*/i2MOErT/*/i2MOErG/*/i2MOErC/*/i2MOErT/*/i2MOErG/*/i2MOErT/*/i2MOErT/*/i2MOErA/*/i2MOErG/*/i2MOErA/*/i2MOErA/*/i2MOErC/*/i2MOErT/*/32MOErC/
F8Ex16_BLOCKER_ASO	Phosphorothioate	2'-O-Methoxyethyl (2'-MOE)	18	gacacctgcttacCAGGT	/52MOErG/*/i2MOErA/*/i2MOErC/*/i2MOErA/*/i2MOErC/*/i2MOErC/*/i2MOErT/*/i2MOErG/*/i2MOErC/*/i2MOErT/*/i2MOErT/*/i2MOErA/*/i2MOErC/*/i2MOErC/*/i2MOErA/*/i2MOErG/*/i2MOErG/*/32MOErT/
F8Ex16_SCRAMBLED_ASO	Phosphorothioate	2'-O-Methoxyethyl (2'-MOE)	18	AGTCTACCACCGTTGCAG	/52MOErA/*/i2MOErG/*/i2MOErT/*/i2MOErC/*/i2MOErT/*/i2MOErA/*/i2MOErC/*/i2MOErC/*/i2MOErA/*/i2MOErC/*/i2MOErC/*/i2MOErG/*/i2MOErT/*/i2MOErT/*/i2MOErG/*/i2MOErC/*/i2MOErA/*/32MOErG/
