## Supplemental Table 3 for "Rescue of blood coagulation Factor VIII exon-16 mis-splicing by antisense oligonucleotides"

### Sheet: Sheet1
Supplemental Table 3. Analysis of 5' and 3' splice site strength for F8 exons tested in this study and for all mutant contexts
HGMD_id	gene	Exon	mutation	Mutation #	5'ss Sequence Input (6 intronic nts, 3 exonic nts)	5'ss Strength Score (Max Entropy Model)	5'ss Strength Score (PWM)	3'ss Sequence Input (20 intronic nts, 3 exonic nts)	3'ss Strength Score (Max Entropy Model)	3'ss Strength Score (PWM)
------	F8	Exon 9	------	WT	TTGgtaagt	10.47	9	tctttttttctcttatacagAAG	9.52	13.4
CM080254	F8	Exon 9	G-A	G257A	TTGgtaagt	10.47	9	tctttttttctcttatacagAAG	9.52	13.4
CM081610	F8	Exon 9	G-A	G162A	TTGgtaagt	10.47	9	tctttttttctcttatacagAAG	9.52	13.4
CM080309	F8	Exon 9	T-A	T185A	TTGgtaagt	10.47	9	tctttttttctcttatacagAAG	9.52	13.4
CM031983	F8	Exon 9	G-A	G176A	TTGgtaagt	10.47	9	tctttttttctcttatacagAAG	9.52	13.4
CM990540	F8	Exon 9	G-A	G282A	TTGgtaagt	10.47	9	tctttttttctcttatacagAAG	9.52	13.4
CM081255	F8	Exon 9	G-T	G282T	TTGgtaagt	10.47	9	tctttttttctcttatacagAAG	9.52	13.4
CM980684	F8	Exon 9	G-A	G281A	TTGgtaagt	10.47	9	tctttttttctcttatacagAAG	9.52	13.4
CM010849	F8	Exon 9	C-G	C255G	TTGgtaagt	10.47	9	tctttttttctcttatacagAAG	9.52	13.4
CM022346	F8	Exon 9	A-G	A186G	TTGgtaagt	10.47	9	tctttttttctcttatacagAAG	9.52	13.4
CM014184	F8	Exon 9	G-A	G258A	TTGgtaagt	10.47	9	tctttttttctcttatacagAAG	9.52	13.4
CM020416	F8	Exon 9	T-C	T153C	TTGgtaagt	10.47	9	tctttttttctcttatacagAAG	9.52	13.4
------	F8	Exon 11	------	WT	CAGgtgagt	10.67	11.69	atggttttgcttgtgggtagGTG	6.83	4.71
CM053878	F8	Exon 11	C-G	C362G	CAGgtgagt	10.67	11.69	atggttttgcttgtgggtagGTG	6.83	4.71
CM080325	F8	Exon 11	C-T	C412T	CAGgtgagt	10.67	11.69	atggttttgcttgtgggtagGTG	6.83	4.71
CM990544	F8	Exon 11	G-C	G355C	CAGgtgagt	10.67	11.69	atggttttgcttgtgggtagGTG	6.83	4.71
CM910131	F8	Exon 11	A-G	A356G	CAGgtgagt	10.67	11.69	atggttttgcttgtgggtagGTG	6.83	4.71
CM010852	F8	Exon 11	A-C	A356C	CAGgtgagt	10.67	11.69	atggttttgcttgtgggtagGTG	6.83	4.71
CM910132	F8	Exon 11	C-A	C424A	AAGgtgagt	10.47	11.33	atggttttgcttgtgggtagGTG	6.83	4.71
CM031985	F8	Exon 11	A-G	A259G	CAGgtgagt	10.67	11.69	atggttttgcttgtgggtagGTG	6.83	4.71
CM053244	F8	Exon 11	C-T	C370T	CAGgtgagt	10.67	11.69	atggttttgcttgtgggtagGTG	6.83	4.71
------	F8	Exon 13	------	WT	CAGgttagt	8.02	8.12	tttccccattgtttttgcagGCA	11.19	12.17
CM080302	F8	Exon 13	G-A	G128A	CAGgttagt	8.02	8.12	tttccccattgtttttgcagGCA	11.19	12.17
CM062659	F8	Exon 13	A-G	A299G	CAGgttagt	8.02	8.12	tttccccattgtttttgcagGCA	11.19	12.17
CM930223	F8	Exon 13	T-C	T173C	CAGgttagt	8.02	8.12	tttccccattgtttttgcagGCA	11.19	12.17
CM062652	F8	Exon 13	C-T	C325T	CAGgttagt	8.02	8.12	tttccccattgtttttgcagGCA	11.19	12.17
CM010854	F8	Exon 13	A-G	A263G	CAGgttagt	8.02	8.12	tttccccattgtttttgcagGCA	11.19	12.17
CM960549	F8	Exon 13	C-G	C180G	CAGgttagt	8.02	8.12	tttccccattgtttttgcagGCA	11.19	12.17
CM080322	F8	Exon 13	C-G	C293G	CAGgttagt	8.02	8.12	tttccccattgtttttgcagGCA	11.19	12.17
------	F8	Exon 15	------	WT	ATGgtgagt	10.13	9.29	cctctgctttttttctccagGGC	11.71	16.4
CM021988	F8	Exon 15	T-C	T235C	ATGgtgagt	10.13	9.29	cctctgctttttttctccagGGC	11.71	16.4
CM980702	F8	Exon 15	G-A	G240A	ATGgtgagt	10.13	9.29	cctctgctttttttctccagGGC	11.71	16.4
CM960559	F8	Exon 15	A-T	A156T	ATGgtgagt	10.13	9.29	cctctgctttttttctccagGGC	11.71	16.4
CM990554	F8	Exon 15	A-C	A156C	ATGgtgagt	10.13	9.29	cctctgctttttttctccagGGC	11.71	16.4
CM930225	F8	Exon 15	G-A	G241A	ATGgtgagt	10.13	9.29	cctctgctttttttctccagGGC	11.71	16.4
CM067380	F8	Exon 15	A-G	A268G	ATGgtgagt	10.13	9.29	cctctgctttttttctccagGGC	11.71	16.4
CM010868	F8	Exon 15	T-C	T217C	ATGgtgagt	10.13	9.29	cctctgctttttttctccagGGC	11.71	16.4
CM083663	F8	Exon 15	A-C	A185C	ATGgtgagt	10.13	9.29	cctctgctttttttctccagGGC	11.71	16.4
HM070055	F8	Exon 15	T-A	T221A	ATGgtgagt	10.13	9.29	cctctgctttttttctccagGGC	11.71	16.4
------	F8	Exon 16	------	WT	CTGgtaagc	8.69	9.81	ttgtcgttattgttctacagGTA	9.51	10.85
CM071731	F8	Exon 16	G-T	G352T	CTGgtaagc	8.69	9.81	ttgtcgttattgttctacagGTA	9.51	10.85
CM010871	F8	Exon 16	G-A	G351A	CTGgtaagc	8.69	9.81	ttgtcgttattgttctacagGTA	9.51	10.85
CM054682	F8	Exon 16	G-A	G352A	CTGgtaagc	8.69	9.81	ttgtcgttattgttctacagGTA	9.51	10.85
CM930229	F8	Exon 16	C-T	C348T	CTGgtaagc	8.69	9.81	ttgtcgttattgttctacagGTA	9.51	10.85
CM080297	F8	Exon 16	C-T	C305T	CTGgtaagc	8.69	9.81	ttgtcgttattgttctacagGTA	9.51	10.85
CM073058	F8	Exon 16	T-C	T170C	CTGgtaagc	8.69	9.81	ttgtcgttattgttctacagGTA	9.51	10.85
CM070098	F8	Exon 16	C-A	C321A	CTGgtaagc	8.69	9.81	ttgtcgttattgttctacagGTA	9.51	10.85
CM057442	F8	Exon 16	C-T	C321T	CTGgtaagc	8.69	9.81	ttgtcgttattgttctacagGTA	9.51	10.85
CM920262	F8	Exon 16	A-C	A323C	CTGgtaagc	8.69	9.81	ttgtcgttattgttctacagGTA	9.51	10.85
CM930228	F8	Exon 16	A-T	A326T	CTGgtaagc	8.69	9.81	ttgtcgttattgttctacagGTA	9.51	10.85
CM990555	F8	Exon 16	C-T	C179T	CTGgtaagc	8.69	9.81	ttgtcgttattgttctacagGTA	9.51	10.85
CM083665	F8	Exon 16	A-T	A333T	CTGgtaagc	8.69	9.81	ttgtcgttattgttctacagGTA	9.51	10.85
CM055203	F8	Exon 16	A-C	A333C	CTGgtaagc	8.69	9.81	ttgtcgttattgttctacagGTA	9.51	10.85
CM990556	F8	Exon 16	A-G	A195G	CTGgtaagc	8.69	9.81	ttgtcgttattgttctacagGTA	9.51	10.85
CM020126	F8	Exon 16	A-G	A333G	CTGgtaagc	8.69	9.81	ttgtcgttattgttctacagGTA	9.51	10.85
CM980704	F8	Exon 16	T-G	T358G	CTGgtaagc	8.69	9.81	ttgtcgttattgttctacagGTA	9.51	10.85
------	F8	Exon 7	------	WT	ATGgtaata	5.05	5.42	gtcttattcctactttacagGTC	10.46	11.94
CM950392	F8	Exon 7	G-A	G160A	ATGgtaata	5.05	5.42	gtcttattcctactttacagGTC	10.46	11.94
CM010843	F8	Exon 7	G-T	G159T	ATGgtaata	5.05	5.42	gtcttattcctactttacagGTC	10.46	11.94
CM034802	F8	Exon 7	C-T	C366T	ATGgtaata	5.05	5.42	gtcttattcctactttacagGTC	10.46	11.94
CM083673	F8	Exon 7	G-C	G201C	ATGgtaata	5.05	5.42	gtcttattcctactttacagGTC	10.46	11.94
CM081254	F8	Exon 7	G-A	G202A	ATGgtaata	5.05	5.42	gtcttattcctactttacagGTC	10.46	11.94
CM960546	F8	Exon 7	G-A	G195A	ATGgtaata	5.05	5.42	gtcttattcctactttacagGTC	10.46	11.94
CM020414	F8	Exon 7	C-G	C342G	ATGgtaata	5.05	5.42	gtcttattcctactttacagGTC	10.46	11.94
CM020413	F8	Exon 7	G-A	G213A	ATGgtaata	5.05	5.42	gtcttattcctactttacagGTC	10.46	11.94
CM012937	F8	Exon 7	G-T	G213T	ATGgtaata	5.05	5.42	gtcttattcctactttacagGTC	10.46	11.94
CM082647	F8	Exon 7	A-G	A192G	ATGgtaata	5.05	5.42	gtcttattcctactttacagGTC	10.46	11.94
------	F8	Exon 17	------	WT	ATGgtaata	5.05	5.42	ttgatgtcttccctccctagGAA	12.41	12.18
CM020276	F8	Exon 17	C-A	C462A	ATGgtaata	5.05	5.42	ttgatgtcttccctccctagGAA	12.41	12.18
CM010872	F8	Exon 17	G-A	G311A	ATGgtaata	5.05	5.42	ttgatgtcttccctccctagGAA	12.41	12.18
CM020428	F8	Exon 17	G-A	G302A	ATGgtaata	5.05	5.42	ttgatgtcttccctccctagGAA	12.41	12.18
CM057070	F8	Exon 17	C-T	C299T	ATGgtaata	5.05	5.42	ttgatgtcttccctccctagGAA	12.41	12.18
------	F8	Exon 18	------	WT	CAGgtatga	9.46	8.78	ttctctgtgtccttctccagCAA	9.65	12.48
CM010875	F8	Exon 18	G-A	G301A	CAGgtatga	9.46	8.78	ttctctgtgtccttctccagCAA	9.65	12.48
CM080303	F8	Exon 18	G-A	G190A	CAGgtatga	9.46	8.78	ttctctgtgtccttctccagCAA	9.65	12.48
CM076178	F8	Exon 18	T-A	T246A	CAGgtatga	9.46	8.78	ttctctgtgtccttctccagCAA	9.65	12.48
CM083805	F8	Exon 18	A-T	A187T	CAGgtatga	9.46	8.78	ttctctgtgtccttctccagCAA	9.65	12.48
CM960563	F8	Exon 18	A-T	A218T	CAGgtatga	9.46	8.78	ttctctgtgtccttctccagCAA	9.65	12.48
CM900095	F8	Exon 18	A-G	A186G	CAGgtatga	9.46	8.78	ttctctgtgtccttctccagCAA	9.65	12.48
CM930233	F8	Exon 18	C-T	C318T	CAGgtatga	9.46	8.78	ttctctgtgtccttctccagCAA	9.65	12.48
CM900096	F8	Exon 18	G-A	G244A	CAGgtatga	9.46	8.78	ttctctgtgtccttctccagCAA	9.65	12.48
CM080303	F8	Exon 18	G-A	G247A	CAGgtatga	9.46	8.78	ttctctgtgtccttctccagCAA	9.65	12.48
------	F8	Exon 22	------	WT	ATGgtatgt	8.35	7.72	agtgttattttaattggtagGTG	5.34	5.29
CM980713	F8	Exon 22	C-A	C271A	ATGgtatgt	8.35	7.72	agtgttattttaattggtagGTG	5.34	5.29
CM014188	F8	Exon 22	G-T	G234T	ATGgtatgt	8.35	7.72	agtgttattttaattggtagGTG	5.34	5.29
CM010881	F8	Exon 22	A-T	A342T	ATGgtatgt	8.35	7.72	agtgttattttaattggtagGTG	5.34	5.29
CM081246	F8	Exon 22	A-G	A384G	ATGgtatgt	8.35	7.72	agtgttattttaattggtagGTG	5.34	5.29
CM015873	F8	Exon 22	C-T	C351T	ATGgtatgt	8.35	7.72	agtgttattttaattggtagGTG	5.34	5.29
CM080256	F8	Exon 22	G-C	G331C	ATGgtatgt	8.35	7.72	agtgttattttaattggtagGTG	5.34	5.29
CM003422	F8	Exon 22	G-A	G350A	ATGgtatgt	8.35	7.72	agtgttattttaattggtagGTG	5.34	5.29
CM930235	F8	Exon 22	A-G	A328G	ATGgtatgt	8.35	7.72	agtgttattttaattggtagGTG	5.34	5.29
CM080261	F8	Exon 22	A-T	A267T	ATGgtatgt	8.35	7.72	agtgttattttaattggtagGTG	5.34	5.29
------	F8	Exon 24	------	WT	CAGgtaaga	10.77	11.73	tcttttttcttttctttgagGTT	6.42	9.81
CM034811	F8	Exon 24	C-T	C207T	CAGgtaaga	10.77	11.73	tcttttttcttttctttgagGTT	6.42	9.81
CM025248	F8	Exon 24	T-C	T208C	CAGgtaaga	10.77	11.73	tcttttttcttttctttgagGTT	6.42	9.81
CM055191	F8	Exon 24	C-T	C216T	CAGgtaaga	10.77	11.73	tcttttttcttttctttgagGTT	6.42	9.81
CS011041	F8	Exon 24	A-G	A218G	CAGgtaaga	10.77	11.73	tcttttttcttttctttgagGTT	6.42	9.81
CM057071	F8	Exon 24	T-A	T112A	CAGgtaaga	10.77	11.73	tcttttttcttttctttgagGTT	6.42	9.81
CM025252	F8	Exon 24	G-A	G114A	CAGgtaaga	10.77	11.73	tcttttttcttttctttgagGTT	6.42	9.81
CM074781	F8	Exon 24	A-C	A145C	CAGgtaaga	10.77	11.73	tcttttttcttttctttgagGTT	6.42	9.81
CM055190	F8	Exon 24	A-G	A145G	CAGgtaaga	10.77	11.73	tcttttttcttttctttgagGTT	6.42	9.81
CM002004	F8	Exon 24	G-T	G122T	CAGgtaaga	10.77	11.73	tcttttttcttttctttgagGTT	6.42	9.81
------	F8	Exon 25	------	WT	AAGgtaagc	10.22	11.48	tccaactctattgccctcagGTG	8.92	9.2
CM980720	F8	Exon 25	G-A	G232A	AAGgtaagc	10.22	11.48	tccaactctattgccctcagGTG	8.92	9.2
CM081252	F8	Exon 25	A-G	A219G	AAGgtaagc	10.22	11.48	tccaactctattgccctcagGTG	8.92	9.2
CM083659	F8	Exon 25	C-T	C122T	AAGgtaagc	10.22	11.48	tccaactctattgccctcagGTG	8.92	9.2
CM057446	F8	Exon 25	C-T	C110T	AAGgtaagc	10.22	11.48	tccaactctattgccctcagGTG	8.92	9.2
CM080310	F8	Exon 25	T-A	T138A	AAGgtaagc	10.22	11.48	tccaactctattgccctcagGTG	8.92	9.2
